# Placental immune factors change during the first half of healthy pregnancy

**DOI:** 10.1101/2025.10.16.682794

**Authors:** Maria Obolenska, Olexandr Lykhenko, Yevhenii Kukuruza, Volodymyr Martynenko, Yehor Poliakov, Olga Martsenyuk, Volodymyr Bezguba, Berthold Huppertz

## Abstract

During gestation, the human placenta develops as a fetal organ in direct contact with maternal cells and tissues. Most pregnancy complications, such as preeclampsia and fetal growth restriction, have their roots early in pregnancy, most probably in dysregulation of placental development and/or disturbances in the interaction with maternal (immune) cells. Here, we applied an integrative analysis of open-access gene expression data on the human placenta, comparing expression levels between the first and second trimesters of healthy pregnancy, with a focus on differentially expressed genes related to immune processes. The holistic approach of our study revealed differentially expressed genes involved in the recognition and elimination of potential PAMPs and DAMPs, transendothelial cell migration, cytokine production, transplacental IgG transport, and maintenance of immune tolerance during the transition from the first to the second trimester of placental development. Most DEGs show an increased expression. Only a few genes, ***DEFB1***, ***SLPI***, and ***LCN2,*** which encode antimicrobial proteins, homeostatic chemokines, and a pleiotropic ***PAEP*** that maintains tolerance, display maximal expression in the first trimester, followed by further down-regulation. The cell types deconvolutions revealed the typical representation of placental cells.
