## Supplementary material for "Placental immune factors change during the first half of healthy pregnancy": Table S2

### Sheet: Sheet1
ENTREZID	SYMBOL	GENENAME	logFC	adj.P.Val
26	AOC1	amine oxidase copper containing 1	1.64837	0.0104427
684	BST2	bone marrow stromal cell antigen 2	1.00545	3.26008e-05
712	C1QA	complement C1q A chain	1.32623	0.00108468
713	C1QB	complement C1q B chain	1.36946	0.00361709
714	C1QC	complement C1q C chain	1.12511	0.0118667
719	C3AR1	complement C3a receptor 1	1.18638	0.0021922
722	C4BPA	complement component 4 binding protein alpha	-2.20385	0.00186957
730	C7	complement C7	2.05944	8.75702e-06
6357	CCL13	C-C motif chemokine ligand 13	1.51955	0.00015866
6347	CCL2	C-C motif chemokine ligand 2	1.64786	0.000387239
6366	CCL21	C-C motif chemokine ligand 21	-1.24262	0.0116621
6355	CCL8	C-C motif chemokine ligand 8	1.14108	0.00109411
1236	CCR7	C-C motif chemokine receptor 7	-1.26731	0.00205737
9332	CD163	CD163 molecule	1.29355	0.00319724
948	CD36	CD36 molecule	1.72069	0.00399407
22918	CD93	CD93 molecule	1.02182	0.00098918
629	CFB	complement factor B	1.03827	0.0400571
1439	CSF2RB	colony stimulating factor 2 receptor beta common subunit	1.4373	0.00638856
2919	CXCL1	C-X-C motif chemokine ligand 1	1.53466	0.0117737
6387	CXCL12	C-X-C motif chemokine ligand 12	-1.16769	0.0024359
10563	CXCL13	C-X-C motif chemokine ligand 13	-2.18344	0.00395133
2920	CXCL2	C-X-C motif chemokine ligand 2	1.3701	0.0118349
3576	CXCL8	C-X-C motif chemokine ligand 8	1.73695	0.014005
1536	CYBB	cytochrome b-245 beta chain	1.46564	0.000543045
1672	DEFB1	defensin beta 1	-3.23141	0.00148986
10148	EBI3	Epstein-Barr virus induced 3	1.89398	0.0105725
51705	EMCN	endomucin	-1.25002	0.00633403
4072	EPCAM	epithelial cell adhesion molecule	-3.07753	0.00154561
2162	F13A1	coagulation factor XIII A chain	1.28747	0.0389487
2213	FCGR2B	Fc fragment of IgG receptor IIb	2.96577	1.39758e-05
2357	FPR1	formyl peptide receptor 1	1.43476	0.000216665
1880	GPR183	G protein-coupled receptor 183	1.54314	2.11485e-05
2857	GPR34	G protein-coupled receptor 34	1.54951	0.0249222
3595	IL12RB2	interleukin 12 receptor subunit beta 2	1.25105	0.000287764
3569	IL6	interleukin 6	1.68614	0.00336489
58494	JAM2	junctional adhesion molecule 2	1.55643	7.28654e-06
83700	JAM3	junctional adhesion molecule 3	1.09046	4.19673e-05
3903	LAIR1	leukocyte associated immunoglobulin like receptor 1	1.33594	1.79832e-05
3934	LCN2	lipocalin 2	-1.98904	0.00809546
10990	LILRB5	leukocyte immunoglobulin like receptor B5	1.26674	3.92604e-06
4360	MRC1	mannose receptor C-type 1	1.17001	0.0185534
4688	NCF2	neutrophil cytosolic factor 2	1.1009	0.00508398
4689	NCF4	neutrophil cytosolic factor 4	1.03083	0.000185025
5047	PAEP	progestagen associated endometrial protein	-4.42747	0.000553784
5175	PECAM1	platelet and endothelial cell adhesion molecule 1	1.46313	7.70098e-06
5196	PF4	platelet factor 4	1.97774	0.000364194
5473	PPBP	pro-platelet basic protein	2.00207	0.000538207
25945	PVRL3	nectin cell adhesion molecule 3	1.47836	0.00628833
6039	RNASE6	ribonuclease A family member k6	1.12943	0.00398786
6279	S100A8	S100 calcium binding protein A8	1.86803	0.00960253
6280	S100A9	S100 calcium binding protein A9	1.69108	0.000104362
6590	SLPI	secretory leukocyte peptidase inhibitor	-2.18742	0.00264343
5552	SRGN	serglycin	1.01588	0.0190019
51284	TLR7	toll like receptor 7	1.14053	0.000489508
